# Tomosyn-2 Regulates Postnatal β-Cell Expansion and Insulin Secretion to Maintain Glucose Homeostasis

**DOI:** 10.1101/2025.05.19.654959

**Authors:** Katherine C. Perez, Justin Alexander, Md Mostafizur Rahman, Haifa A. Alsharif, Yanping Liu, Jeong-A Kim, Chad S. Hunter, Thanh Nguyen, Sushant Bhatnagar

## Abstract

The transition from proliferative to functionally mature β-cells is a critical developmental process, yet the molecular mechanisms that coordinate this shift remain poorly understood. Here, we identify Tomosyn-2 as a key regulator of β-cell maturation. Tomosyn-2 expression declines with age in mouse islets, coinciding with enhanced biphasic glucose-stimulated insulin secretion (GSIS) and reduced β-cell proliferation. Genetic deletion of Tomosyn-2 improves glucose tolerance, elevates plasma insulin levels, and augments islet insulin secretion, without altering systemic insulin sensitivity. Mechanistically, Tomosyn-2 interacts with syntaxin-1A (Stx1A) to inhibit insulin granule exocytosis by limiting SNARE complex formation. Transcriptomic and network analyses reveal that Tomosyn-2 loss reprograms gene expression to strengthen the coupling between insulin secretion and proliferative pathways. Its deletion also reduces β-cell proliferation and mass expansion, suppresses cell cycle and Akt1 signaling, and promotes β-cell identity, maturation, and altered islet architecture. These findings identify Tomosyn-2 as a crucial molecular switch that orchestrates the balance between proliferation and functional maturation during postnatal β-cell development.
