## Supplementary table for "Tomosyn-2 Regulates Postnatal β-Cell Expansion and Insulin Secretion to Maintain Glucose Homeostasis"

### Sheet: Sheet1
	WT1	WT2	WT3	WT4	KO1	KO2	KO3	KO4
Total reads	153258851	149519943	160487447	126412118	136222168	120330609	142649411	112141281
Mapped reads	98450088(65.2378%)	96319552(65.4192%)	108440649(67.5696%)	84553358(66.8871%)	93968120(68.9815%)	77883509(65.7246%)	94320042(66.1202%)	74056959(66.039%)
Forward strand	101469843(66.2081%)	98736567(66.0357%)	103425237(64.4444%)	82117872(64.9604%)	87163372(63.9862%)	79403457(65.9877%)	93142310(65.2946%)	73241859(65.3121%)
Reverse strand	51789008(33.7919%)	50783376(33.9643%)	57062210(35.5556%)	44294246(35.0396%)	49058796(36.0138%)	40927152(34.0123%)	49507101(34.7054%)	38899422(34.6879%)
Failed QC	0(0%)	0(0%)	0(0%)	0(0%)	0(0%)	0(0%)	0(0%)	0(0%)
Duplicates	0(0%)	0(0%)	0(0%)	0(0%)	0(0%)	0(0%)	0(0%)	0(0%)
Paired-end reads	153258851(100%)	149519943(100%)	160487447(100%)	126412118(100%)	136222168(100%)	120330609(100%)	142649411(100%)	112141281(100%)
'Proper-pairs'	86678734(56.5571%)	84272873(56.3623%)	95079512(59.2442%)	75336275(59.5958%)	80887045(59.3788%)	67030449(55.7052%)	81726354(57.2918%)	64260285(57.303%)
Both pairs mapped	93194819(60.8088%)	90836276(60.7519%)	102464224(63.8456%)	80248347(63.4815%)	90337670(66.3164%)	74237014(61.6942%)	89687715(62.8728%)	70372900(62.7538%)
Read 1	76554242	74660489	80104268	63173449	67670025	59834604	71003963	55889704
Read 2	76704609	74859454	80383179	63238669	68552143	60496005	71645448	56251577
Singletons	5255269(3.42901%)	5483276(3.66725%)	5976425(3.72392%)	4305011(3.40554%)	3630450(2.66509%)	3646495(3.0304%)	4632327(3.24735%)	3684059(3.28519%)
